# Wide Window Acquisition and AI-based data analysis to reach deep proteome coverage for a wide sample range, including single cell proteomic inputs

**DOI:** 10.1101/2022.09.01.506203

**Authors:** Rupert L. Mayer, Manuel Matzinger, Anna Schmücker, Karel Stejskal, Gabriela Krššáková, Frédéric Berger, Karl Mechtler

**Affiliations:** Research Institute of Molecular Pathology (IMP), Vienna BioCenter, Vienna, Austria; Gregor Mendel Institute of Molecular Plant Biology (GMI), Austrian Academy of Sciences, Vienna BioCenter (VBC), Vienna, Austria; Institute of Molecular Biotechnology (IMBA), Austrian Academy of Sciences, Vienna BioCenter (VBC), Vienna, Austria

## Abstract

A comprehensive proteome map is essential to elucidate molecular pathways and protein functions. Although great improvements in sample preparation, instrumentation and data analysis already yielded impressive results, current studies suffer from a limited proteomic depth and dynamic range therefore lacking low abundant or highly hydrophobic proteins. Here, we combine and benchmark advanced micro pillar array columns (µPAC™) operated at nanoflow with Wide Window Acquisition (WWA) and the AI-based CHIMERYS™ search engine for data analysis to maximize chromatographic separation power, sensitivity and proteome coverage.

Our data shows that µPAC™ columns clearly outperform classical packed bed columns boosting peptide IDs by up to 140%. Already at classical narrow isolation widths CHIMERYS™ boosted ID rates by a factor of 2.6 compared to the conventional search engine MS Amanda 2.0. By combining CHIMERYS™ with WWA, even a 4.6-fold increase in ID rates could be achieved.

Using our optimized workflow, we were further able to identify more than 10,000 proteins from a single 2 h gradient shotgun analysis. We further investigated the applicability of WWA for single cell inputs and found that the choice of the optimal isolation window width depends on sample input and complexity. Using a short 5.5 cm column and very high flow rates during loading and column equilibration we improved sample throughput to ∼100 samples per day while maintaining high protein ID numbers. We believe that this is especially important for the single cell field where throughput is one of the most limiting factors.

Finally, we applied our optimized workflow on immunoprecipitations of Smarca5/SNF2H and found 32 additional interaction partners compared to the original workflow utilizing a packed bed column. These additional interaction partners include previously described interaction partners of Smarca5 like Baz2b as well as undescribed interactors including Arid1a, which is also involved in chromatin remodeling and has been described as key player in neurodevelopmental and malignant disorders.
