## Supplemental File 1 - Immunoprecipitation analyses for "Wide Window Acquisition and AI-based data analysis to reach deep proteome coverage for a wide sample range, including single cell proteomic inputs"

### Sheet: A - basic analysis interactors
Accession	Description	Number of PSMs	Number of Isoforms	Number of Unique Peptides	Coverage in Percent	MW in kDa	Number of Protein Groups	Fold change imputed smpl ctrl	Imputation rate smpl ctrl	Modifications	p-Value imputed smpl ctrl	min p-Value imputed	Adjusted p-Value imputed smpl ctrl	Significance imputed smpl ctrl
Q9DCT6	Chromatin complexes subunit BAP18 OS=Mus musculus OX=10090 GN=Bap18 PE=1 SV=1	37	6	4	34	18	1	296.163	0.5	Methylthio [C66]	7.96103e-08	7.96103e-08	1.24557e-05	1
E9PWW9	Remodeling and spacing factor 1 OS=Mus musculus OX=10090 GN=Rsf1 PE=1 SV=2	165	43	38	31	161.7	1	164.28	0.5	Methylthio [C270; C429; C469; C566; C588; C751; C897; C1313]	6.84314e-08	6.84314e-08	1.24557e-05	1
A2A654	Bromodomain PHD finger transcription factor OS=Mus musculus OX=10090 GN=Bptf PE=1 SV=1	320	84	77	28	333	1	160.879	0.5	Methylthio [C346; C405; C457; C518; C529; C582; C674; C1093; C1307; C1503; C1747; C1970; C2878]	6.85071e-08	6.85071e-08	1.24557e-05	1
Q91ZW3	SWI/SNF-related matrix-associated actin-dependent regulator of chromatin subfamily A member 5 OS=Mus musculus OX=10090 GN=Smarca5 PE=1 SV=1	697	64	52	43	121.6	1	158.386	0	Methylthio [C164; C258; C890; C956; C1000]	2.19107e-08	2.19107e-08	1.24557e-05	1
Q91YE5	Bromodomain adjacent to zinc finger domain protein 2A OS=Mus musculus OX=10090 GN=Baz2a PE=1 SV=2	167	34	30	19	209.5	1	155.354	0.5	Methylthio [C908; C993; C1526; C1539]	9.35114e-08	9.35114e-08	1.24557e-05	1
E9Q2Z1	Cat eye syndrome critical region protein 2 homolog OS=Mus musculus OX=10090 GN=Cecr2 PE=1 SV=1	124	25	21	15	161.4	1	97.069	0.5	Methylthio [C181; C957; C978]	1.33632e-07	1.33632e-07	1.48332e-05	1
Q99LT0	Protein dpy-30 homolog OS=Mus musculus OX=10090 GN=Dpy30 PE=1 SV=1	3	1	1	9	11.2	1	81.63	0.5		1.18992e-06	1.18992e-06	8.80537e-05	1
O88379	Bromodomain adjacent to zinc finger domain protein 1A OS=Mus musculus OX=10090 GN=Baz1a PE=1 SV=3	104	30	30	21	178.3	1	42.529	0.33	Methylthio [C622; C932]	9.63162e-05	9.63162e-05	0.00246718	1
A0A1Y7VKY1	40S ribosomal protein S18 OS=Mus musculus OX=10090 GN=Rps18-ps5 PE=3 SV=1	28	5	5	31	17.7	1	41.146	0.33		0.000138548	0.000138548	0.00318183	1
Q80Y32	HMG box domain-containing 4 OS=Mus musculus OX=10090 GN=Hmgxb4 PE=1 SV=1	24	6	6	15	65.3	1	41.128	0.5		4.08108e-07	4.08108e-07	3.88286e-05	1
O89086	RNA-binding protein 3 OS=Mus musculus OX=10090 GN=Rbm3 PE=1 SV=1	46	4	2	18	16.6	1	40.711	0.17		0.00516543	0.00516543	0.0339877	1
Q99N87	28S ribosomal protein S5, mitochondrial OS=Mus musculus OX=10090 GN=Mrps5 PE=1 SV=1	7	2	2	5	48.2	1	24.506	0.67		0.0343205	0.0343205	0.117822	5
P97496	SWI/SNF complex subunit SMARCC1 OS=Mus musculus OX=10090 GN=Smarcc1 PE=1 SV=2	48	15	14	15	122.8	1	23.855	0.5	Methylthio [C118; C656; C844]	9.39253e-07	9.39253e-07	7.81928e-05	1
O70333	Cysteine-rich PDZ-binding protein OS=Mus musculus OX=10090 GN=Cript PE=1 SV=1	6	1	1	8	11.3	1	22.188	0.33		0.0016272	0.0016272	0.0152636	1
P14131	40S ribosomal protein S16 OS=Mus musculus OX=10090 GN=Rps16 PE=1 SV=4	13	5	5	30	16.4	1	19.968	0.5		5.89774e-06	5.89774e-06	0.000302146	1
P62858	40S ribosomal protein S28 OS=Mus musculus OX=10090 GN=Rps28 PE=1 SV=1	7	2	2	33	7.8	1	19.104	0.33	Methylthio [C27]	0.00356737	0.00356737	0.0263986	5
P62908	40S ribosomal protein S3 OS=Mus musculus OX=10090 GN=Rps3 PE=1 SV=1	16	5	5	19	26.7	1	18.144	0.5		2.13491e-06	2.13491e-06	0.000142185	1
Q60972	Histone-binding protein RBBP4 OS=Mus musculus OX=10090 GN=Rbbp4 PE=1 SV=5	78	12	11	24	47.6	1	13.034	0	Methylthio [C167]	4.62924e-06	4.62924e-06	0.000256923	1
Q9CZX8	40S ribosomal protein S19 OS=Mus musculus OX=10090 GN=Rps19 PE=1 SV=3	13	4	4	24	16.1	1	12.746	0.5		1.23591e-05	1.23591e-05	0.000548746	1
P63323	40S ribosomal protein S12 OS=Mus musculus OX=10090 GN=Rps12 PE=1 SV=2	4	1	1	8	14.5	1	11.243	0.5		4.34899e-06	4.34899e-06	0.000256923	5
P48024	Eukaryotic translation initiation factor 1 OS=Mus musculus OX=10090 GN=Eif1 PE=1 SV=2	5	1	1	14	12.7	1	10.831	0.5		4.14e-05	4.14e-05	0.00131297	5
Q6ZWN5	40S ribosomal protein S9 OS=Mus musculus OX=10090 GN=Rps9 PE=1 SV=3	7	3	3	12	22.6	1	10.063	0.5		6.79664e-06	6.79664e-06	0.000323326	5
Q61466	SWI/SNF-related matrix-associated actin-dependent regulator of chromatin subfamily D member 1 OS=Mus musculus OX=10090 GN=Smarcd1 PE=1 SV=3	17	6	6	12	58.2	1	7.242	0.5		2.47298e-05	2.47298e-05	0.000915005	5
Q9Z0H3	SWI/SNF-related matrix-associated actin-dependent regulator of chromatin subfamily B member 1 OS=Mus musculus OX=10090 GN=Smarcb1 PE=1 SV=1	3	1	1	3	44.1	1	6.599	0.5		1.76941e-05	1.76941e-05	0.000719606	5
Q9Z277	Tyrosine-protein kinase BAZ1B OS=Mus musculus OX=10090 GN=Baz1b PE=1 SV=2	31	11	11	9	170.5	1	6.312	0.5	Methylthio [C498; C954; C1006]	0.000127495	0.000127495	0.00303316	5
P62702	40S ribosomal protein S4, X isoform OS=Mus musculus OX=10090 GN=Rps4x PE=1 SV=2	35	7	7	21	29.6	1	5.41	0		4.69663e-05	4.69663e-05	0.00135998	5
O09167	60S ribosomal protein L21 OS=Mus musculus OX=10090 GN=Rpl21 PE=1 SV=3	5	2	2	14	18.6	1	5.01	0.5		5.6588e-05	5.6588e-05	0.0015075	5

### Sheet: B - novel analysis interactors
#	Contaminant	Accession	Description	Gene name	MW[kDa]	Max Imputed Normalised apQuant Areas	Max apQuant Areas	log2(Fold change (imputed))	MaxAbs log2(Fold change (imputed))	MaxAbs log2 (Fold change)	p-Value (imputed)	min p-Value (imputed)	Significance (imputed)
								(smpl) / (ctrl)			(smpl) / (ctrl)		(smpl) / (ctrl)
1		Q9DCT6	Chromatin complexes subunit BAP18 OS=Mus musculus OX=10090 GN=Bap18 PE=1 SV=1	Bap18	17.985	8.93433e+07	9.84768e+07	11.3962	11.3962		4.78722e-08	4.78722e-08	1
2		A2A654	Bromodomain PHD finger transcription factor OS=Mus musculus OX=10090 GN=Bptf PE=1 SV=1	Bptf	333.022	2.91706e+07	3.24444e+07	9.88216	9.88216		8.08922e-08	8.08922e-08	1
3		E9Q2Z1	Cat eye syndrome critical region protein 2 homolog OS=Mus musculus OX=10090 GN=Cecr2 PE=1 SV=1	Cecr2	161.428	2.11724e+07	2.1559e+07	9.3372	9.3372		1.18832e-07	1.18832e-07	1
4		E9PWW9	Remodeling and spacing factor 1 OS=Mus musculus OX=10090 GN=Rsf1 PE=1 SV=2	Rsf1	161.651	2.88368e+07	3.31413e+07	8.82805	8.82805	6.95948	8.17524e-05	8.17524e-05	1
5		Q99LT0	Protein dpy-30 homolog OS=Mus musculus OX=10090 GN=Dpy30 PE=1 SV=1	Dpy30	11.206	1.50444e+07	1.23706e+07	8.58308	8.58308		4.16849e-07	4.16849e-07	1
7		P63323	40S ribosomal protein S12 OS=Mus musculus OX=10090 GN=Rps12 PE=1 SV=2	Rps12	14.516	4.7655e+06	5.46809e+06	7.18205	7.18205		6.21424e-07	6.21424e-07	1
8		Q9CQR2	40S ribosomal protein S21 OS=Mus musculus OX=10090 GN=Rps21 PE=1 SV=1	Rps21	9.136	6.3448e+06	5.15377e+06	7.15699	7.15699		4.66177e-06	4.66177e-06	1
9		Q91YE5	Bromodomain adjacent to zinc finger domain protein 2A OS=Mus musculus OX=10090 GN=Baz2a PE=1 SV=2	Baz2a	209.487	7.89125e+07	7.97875e+07	7.07556	7.07556	7.07556	1.43581e-07	1.43581e-07	1
10		Q91ZW3	SWI/SNF-related matrix-associated actin-dependent regulator of chromatin subfamily A member 5 OS=Mus musculus OX=10090 GN=Smarca5 PE=1 SV=1	Smarca5	121.55	3.70107e+08	3.9154e+08	6.43599	6.43599	6.43599	2.59813e-08	2.59813e-08	1
11		O54941	SWI/SNF-related matrix-associated actin-dependent regulator of chromatin subfamily E member 1 OS=Mus musculus OX=10090 GN=Smarce1 PE=1 SV=1	Smarce1	46.61	2.73358e+06	3.07194e+06	6.30877	6.30877		1.82392e-06	1.82392e-06	1
12		Q9Z277	Tyrosine-protein kinase BAZ1B OS=Mus musculus OX=10090 GN=Baz1b PE=1 SV=2	Baz1b	170.544	2.36716e+06	2.57472e+06	6.22174	6.22174		1.00297e-06	1.00297e-06	1
13		Q61103	Zinc finger protein ubi-d4 OS=Mus musculus OX=10090 GN=Dpf2 PE=1 SV=1	Dpf2	44.201	2.32602e+06	2.67323e+06	6.20322	6.20322		1.03137e-06	1.03137e-06	1
14		Q9Z0H3	SWI/SNF-related matrix-associated actin-dependent regulator of chromatin subfamily B member 1 OS=Mus musculus OX=10090 GN=Smarcb1 PE=1 SV=1	Smarcb1	44.113	2.28715e+06	2.29245e+06	5.99889	5.99889		2.27311e-06	2.27311e-06	1
15		Q9Z207	Protein diaphanous homolog 3 OS=Mus musculus OX=10090 GN=Diaph3 PE=1 SV=1	Diaph3	133.601	2.00257e+06	2.17894e+06	5.94508	5.94508		1.38213e-06	1.38213e-06	1
16		P63276	40S ribosomal protein S17 OS=Mus musculus OX=10090 GN=Rps17 PE=1 SV=2	Rps17	15.514	2.11873e+06	2.17582e+06	5.93277	5.93277		1.83934e-06	1.83934e-06	1
17		A2BH40	AT-rich interactive domain-containing protein 1A OS=Mus musculus OX=10090 GN=Arid1a PE=1 SV=1	Arid1a	241.939	1.85282e+06	1.85712e+06	5.77843	5.77843		1.70946e-06	1.70946e-06	1
18		Q99L28	Probable ribosome biogenesis protein RLP24 OS=Mus musculus OX=10090 GN=Rsl24d1 PE=2 SV=1	Rsl24d1	19.598	1.66766e+06	1.91659e+06	5.58694	5.58694		2.24582e-06	2.24582e-06	1
19		Q68FE8	Zinc finger protein 280D OS=Mus musculus OX=10090 GN=Znf280d PE=1 SV=1	Znf280d	107.767	9.3102e+06	1.06999e+07	5.51892	5.51892		0.0611269	0.0611269	5
20		Q6ZWY3	40S ribosomal protein S27-like OS=Mus musculus OX=10090 GN=Rps27l PE=1 SV=3	Rps27l	9.471	1.47836e+06	1.49089e+06	5.499	5.499		2.07451e-06	2.07451e-06	1
21		Q9D6T0	Nitric oxide synthase-interacting protein OS=Mus musculus OX=10090 GN=Nosip PE=1 SV=1	Nosip	33.188	1.86113e+06	1.51176e+06	5.4957	5.4957		6.60225e-06	6.60225e-06	1
22		Q62280	Protein SSXT OS=Mus musculus OX=10090 GN=Ss18 PE=1 SV=2	Ss18	45.834	1.38598e+06	1.59286e+06	5.42959	5.42959		2.17116e-06	2.17116e-06	1
23		Q9CZX8	40S ribosomal protein S19 OS=Mus musculus OX=10090 GN=Rps19 PE=1 SV=3	Rps19	16.076	5.46323e+06	6.27872e+06	5.37457	5.37457	4.29275	0.00184431	0.00184431	1
24		P62858	40S ribosomal protein S28 OS=Mus musculus OX=10090 GN=Rps28 PE=1 SV=1	Rps28	7.836	5.00721e+06	5.03636e+06	5.35395	5.35395	1.80692	0.0154854	0.0154854	5
25		Q61466	SWI/SNF-related matrix-associated actin-dependent regulator of chromatin subfamily D member 1 OS=Mus musculus OX=10090 GN=Smarcd1 PE=1 SV=3	Smarcd1	58.208	2.87439e+06	3.14875e+06	5.32051	5.32051	3.24689	0.001622	0.001622	1
26		P14148	60S ribosomal protein L7 OS=Mus musculus OX=10090 GN=Rpl7 PE=1 SV=2	Rpl7	31.4	1.30446e+06	1.13642e+06	5.21426	5.21426		3.76799e-06	3.76799e-06	1
28		Q9Z2N8	Actin-like protein 6A OS=Mus musculus OX=10090 GN=Actl6a PE=1 SV=2	Actl6a	47.417	2.12844e+06	2.32307e+06	5.07321	5.07321	3.43304	0.00077751	0.00077751	1
30		Q3TV65	MPN domain-containing protein OS=Mus musculus OX=10090 GN=Mpnd PE=2 SV=2	Mpnd	53.342	910834	912945	4.65447	4.65447		7.16017e-06	7.16017e-06	1
31		Q8R2N0	Thyroid transcription factor 1-associated protein 26 OS=Mus musculus OX=10090 GN=Ccdc59 PE=2 SV=2	Ccdc59	28.017	954701	956913	4.6211	4.6211		1.06363e-05	1.06363e-05	1
32		O35658	Complement component 1 Q subcomponent-binding protein, mitochondrial OS=Mus musculus OX=10090 GN=C1qbp PE=1 SV=1	C1qbp	30.994	869589	839277	4.55769	4.55769		1.07956e-05	1.07956e-05	1
34		Q63850	Nuclear pore glycoprotein p62 OS=Mus musculus OX=10090 GN=Nup62 PE=1 SV=2	Nup62	53.222	4.07117e+06	4.67887e+06	4.55272	4.55272	0.557533	0.0433878	0.0433878	5
37		Q921K9	B-cell CLL/lymphoma 7 protein family member B OS=Mus musculus OX=10090 GN=Bcl7b PE=1 SV=1	Bcl7b	22.225	756555	869487	4.44332	4.44332		8.51935e-06	8.51935e-06	1
38		A2AUY4	Bromodomain adjacent to zinc finger domain protein 2B OS=Mus musculus OX=10090 GN=Baz2b PE=1 SV=1	Baz2b	233.857	1.67095e+06	1.77749e+06	4.36087	4.36087	3.58261	0.00105219	0.00105219	5
39		Q0VG62	Ribosomal biogenesis factor OS=Mus musculus OX=10090 GN=Rbis PE=1 SV=2	Rbis	11.156	2.05826e+06	2.3655e+06	4.35371	4.35371	0.809689	0.0330642	0.0330642	5
40		Q80Y32	HMG box domain-containing 4 OS=Mus musculus OX=10090 GN=Hmgxb4 PE=1 SV=1	Hmgxb4	65.321	1.07783e+07	1.08032e+07	4.31787	4.31787	4.31787	9.09255e-07	9.09255e-07	1
41		Q99JR8	SWI/SNF-related matrix-associated actin-dependent regulator of chromatin subfamily D member 2 OS=Mus musculus OX=10090 GN=Smarcd2 PE=1 SV=2	Smarcd2	59.048	655424	753260	4.28683	4.28683		8.31348e-06	8.31348e-06	1
45		Q6PGH1	Protein BUD31 homolog OS=Mus musculus OX=10090 GN=Bud31 PE=1 SV=2	Bud31	16.989	1.97507e+06	2.26989e+06	4.08327	4.08327	1.19518	0.0211974	0.0211974	5
51		P97461	40S ribosomal protein S5 OS=Mus musculus OX=10090 GN=Rps5 PE=1 SV=3	Rps5	22.875	525742	479273	3.89428	3.89428		2.20533e-05	2.20533e-05	1
52		P14869	60S acidic ribosomal protein P0 OS=Mus musculus OX=10090 GN=Rplp0 PE=1 SV=3	Rplp0	34.195	989826	992119	3.82088	3.82088	2.28181	0.00225897	0.00225897	5
54		Q9CQF8	Ribosomal protein 63, mitochondrial OS=Mus musculus OX=10090 GN=Mrpl57 PE=1 SV=1	Mrpl57	11.944	497243	571466	3.74692	3.74692		2.61074e-05	2.61074e-05	5
56		P14206	40S ribosomal protein SA OS=Mus musculus OX=10090 GN=Rpsa PE=1 SV=4	Rpsa	32.817	507301	583026	3.6238	3.6238		6.26318e-05	6.26318e-05	5
57		Q8VEM8	Phosphate carrier protein, mitochondrial OS=Mus musculus OX=10090 GN=Slc25a3 PE=1 SV=1	Slc25a3	39.606	372022	393540	3.54903	3.54903		2.03534e-05	2.03534e-05	5
59		O55142	60S ribosomal protein L35a OS=Mus musculus OX=10090 GN=Rpl35a PE=1 SV=2	Rpl35a	12.546	2.24393e+06	2.44803e+06	3.52224	3.52224	2.49899	0.00945669	0.00945669	5
62		O88379	Bromodomain adjacent to zinc finger domain protein 1A OS=Mus musculus OX=10090 GN=Baz1a PE=1 SV=3	Baz1a	178.349	1.40479e+07	1.57154e+07	3.51273	3.51273	3.51273	1.1219e-05	1.1219e-05	5
72		Q60972	Histone-binding protein RBBP4 OS=Mus musculus OX=10090 GN=Rbbp4 PE=1 SV=5	Rbbp4	47.626	6.07713e+07	6.70666e+07	3.29416	3.29416	3.29416	1.33127e-05	1.33127e-05	5
83		P97496	SWI/SNF complex subunit SMARCC1 OS=Mus musculus OX=10090 GN=Smarcc1 PE=1 SV=2	Smarcc1	122.813	6.05162e+06	6.71212e+06	2.95812	2.95812	2.95812	4.76469e-05	4.76469e-05	5
88		O70333	Cysteine-rich PDZ-binding protein OS=Mus musculus OX=10090 GN=Cript PE=1 SV=1	Cript	11.264	1.2463e+07	1.43234e+07	2.89043	2.89043	2.89043	9.31709e-05	9.31709e-05	5
93		Q80Z64	Homeobox protein NANOG OS=Mus musculus OX=10090 GN=Nanog PE=1 SV=1	Nanog	34.218	244407	243921	2.84623	2.84623		7.5631e-05	7.5631e-05	5
94		P26350	Prothymosin alpha OS=Mus musculus OX=10090 GN=Ptma PE=1 SV=2	Ptma	12.247	244611	281124	2.79079	2.79079		9.53866e-05	9.53866e-05	5
103		Q8BHY2	Nucleolar complex protein 4 homolog OS=Mus musculus OX=10090 GN=Noc4l PE=2 SV=1	Noc4l	58.638	244996	245563	2.66458	2.66458		0.000199375	0.000199375	5
113		P14131	40S ribosomal protein S16 OS=Mus musculus OX=10090 GN=Rps16 PE=1 SV=4	Rps16	16.435	3.96829e+06	4.56064e+06	2.60453	2.60453	2.60453	6.88198e-06	6.88198e-06	5
120		O70133	ATP-dependent RNA helicase A OS=Mus musculus OX=10090 GN=Dhx9 PE=1 SV=2	Dhx9	149.381	851377	926916	2.47109	2.47109	2.47109	1.09622e-05	1.09622e-05	5

### Sheet: C - interactors basic-specific
Accession of interactor candidate specific for basic analysis (Amanda 2.0 iso1 pepmap)	Description	Gene name	Fold change smpl/ctrl	Protein quantified with only 1 peptide? Interaction candidate should be considered cautiously due to quantitation being based on a single peptide.	Known interactor of Smarca5/ISWI/snf2h or biologically interesting?
A0A1Y7VKY1	40S ribosomal protein S18 OS=Mus musculus OX=10090 GN=Rps18-ps5 PE=3 SV=1	Rps18-ps5	41.146
O89086	RNA-binding protein 3 OS=Mus musculus OX=10090 GN=Rbm3 PE=1 SV=1	Rbm3	40.711
Q99N87	28S ribosomal protein S5, mitochondrial OS=Mus musculus OX=10090 GN=Mrps5 PE=1 SV=1	Mrps	24.506
P62908	40S ribosomal protein S3 OS=Mus musculus OX=10090 GN=Rps3 PE=1 SV=1	Rps3	18.144
P48024	Eukaryotic translation initiation factor 1 OS=Mus musculus OX=10090 GN=Eif1 PE=1 SV=2	Eif1	10.831	1
Q6ZWN5	40S ribosomal protein S9 OS=Mus musculus OX=10090 GN=Rps9 PE=1 SV=3	Rps9	10.063
P62702	40S ribosomal protein S4, X isoform OS=Mus musculus OX=10090 GN=Rps4x PE=1 SV=2	Rps4	5.41
O09167	60S ribosomal protein L21 OS=Mus musculus OX=10090 GN=Rpl21 PE=1 SV=3	Rpl2	5.01

### Sheet: D - shared interactors
Accession of interactor candidate common for both analyses	Description	Gene name	Fold change Amanda iso1 pepmap	Fold change CHIMERYS iso4 uPAC	Protein quantified with only 1 peptide in Amanda? Interaction candidate should be considered cautiously due to quantitation being based on a single peptide.	Known interactor of Smarca5/ISWI/snf2h or biologically interesting?
Q9DCT6	Chromatin complexes subunit BAP18 OS=Mus musculus OX=10090 GN=Bap18 PE=1 SV=1	Bap18	296.163	2695.2
E9PWW9	Remodeling and spacing factor 1 OS=Mus musculus OX=10090 GN=Rsf1 PE=1 SV=2	Rsf1	164.28	454.474
A2A654	Bromodomain PHD finger transcription factor OS=Mus musculus OX=10090 GN=Bptf PE=1 SV=1	Bptf	160.879	943.687
Q91ZW3	SWI/SNF-related matrix-associated actin-dependent regulator of chromatin subfamily A member 5 OS=Mus musculus OX=10090 GN=Smarca5 PE=1 SV=1	Smarca5	158.386	86.5814
Q91YE5	Bromodomain adjacent to zinc finger domain protein 2A OS=Mus musculus OX=10090 GN=Baz2a PE=1 SV=2	Baz2a	155.354	134.882
E9Q2Z1	Cat eye syndrome critical region protein 2 homolog OS=Mus musculus OX=10090 GN=Cecr2 PE=1 SV=1	Cecr2	97.069	646.811
Q99LT0	Protein dpy-30 homolog OS=Mus musculus OX=10090 GN=Dpy30 PE=1 SV=1	Dpy30	81.63	383.5	1
O88379	Bromodomain adjacent to zinc finger domain protein 1A OS=Mus musculus OX=10090 GN=Baz1a PE=1 SV=3	Baz1a	42.529	11.414
Q80Y32	HMG box domain-containing 4 OS=Mus musculus OX=10090 GN=Hmgxb4 PE=1 SV=1	Hmgxb4	41.128	19.9438
P97496	SWI/SNF complex subunit SMARCC1 OS=Mus musculus OX=10090 GN=Smarcc1 PE=1 SV=2	Smarcc1	23.855	7.77112
O70333	Cysteine-rich PDZ-binding protein OS=Mus musculus OX=10090 GN=Cript PE=1 SV=1	Cript	22.188	7.41489	1
P14131	40S ribosomal protein S16 OS=Mus musculus OX=10090 GN=Rps16 PE=1 SV=4	Rps16	19.968	6.08192
P62858	40S ribosomal protein S28 OS=Mus musculus OX=10090 GN=Rps28 PE=1 SV=1	Rps28	19.104	40.8978
Q60972	Histone-binding protein RBBP4 OS=Mus musculus OX=10090 GN=Rbbp4 PE=1 SV=5	Rbbp4	13.034	9.80935
Q9CZX8	40S ribosomal protein S19 OS=Mus musculus OX=10090 GN=Rps19 PE=1 SV=3	Rps19	12.746	41.4866
P63323	40S ribosomal protein S12 OS=Mus musculus OX=10090 GN=Rps12 PE=1 SV=2	Rps12	11.243	145.215	1
Q61466	SWI/SNF-related matrix-associated actin-dependent regulator of chromatin subfamily D member 1 OS=Mus musculus OX=10090 GN=Smarcd1 PE=1 SV=3	Smarcd1	7.242	39.9606
Q9Z0H3	SWI/SNF-related matrix-associated actin-dependent regulator of chromatin subfamily B member 1 OS=Mus musculus OX=10090 GN=Smarcb1 PE=1 SV=1	Smarcb1	6.599	63.9508	1
Q9Z277	Tyrosine-protein kinase BAZ1B OS=Mus musculus OX=10090 GN=Baz1b PE=1 SV=2	Baz1b	6.312	74.6328

### Sheet: E - interactors novel-specific
Accession of interactor candidate specific for novel analysis (CHIMERYS iso4 uPAC)	Description	Gene name	Fold change smpl/ctrl	Protein quantified with only 1 peptide? Interaction candidate should be considered cautiously due to quantitation being based on a single peptide.	Known interactor of Smarca5/ISWI/snf2h or biologically interesting?
Q9CQR2	40S ribosomal protein S21 OS=Mus musculus OX=10090 GN=Rps21 PE=1 SV=1	Rps21	142.714
O54941	SWI/SNF-related matrix-associated actin-dependent regulator of chromatin subfamily E member 1 OS=Mus musculus OX=10090 GN=Smarce1 PE=1 SV=1	Smarce1	79.2735
Q61103	Zinc finger protein ubi-d4 OS=Mus musculus OX=10090 GN=Dpf2 PE=1 SV=1	Dpf2	73.6811
Q9Z207	Protein diaphanous homolog 3 OS=Mus musculus OX=10090 GN=Diaph3 PE=1 SV=1	Diaph3	61.6095
P63276	40S ribosomal protein S17 OS=Mus musculus OX=10090 GN=Rps17 PE=1 SV=2	Rps17	61.0859
A2BH40	AT-rich interactive domain-containing protein 1A OS=Mus musculus OX=10090 GN=Arid1a PE=1 SV=1	Arid1a	54.8884
Q99L28	Probable ribosome biogenesis protein RLP24 OS=Mus musculus OX=10090 GN=Rsl24d1 PE=2 SV=1	Rsl24d1	48.0657
Q68FE8	Zinc finger protein 280D OS=Mus musculus OX=10090 GN=Znf280d PE=1 SV=1	Znf280d	45.8521	1
Q6ZWY3	40S ribosomal protein S27-like OS=Mus musculus OX=10090 GN=Rps27l PE=1 SV=3	Rps27l	45.2234	1
Q9D6T0	Nitric oxide synthase-interacting protein OS=Mus musculus OX=10090 GN=Nosip PE=1 SV=1	Nosip	45.1202
Q62280	Protein SSXT OS=Mus musculus OX=10090 GN=Ss18 PE=1 SV=2	Ss18	43.0993	1
P14148	60S ribosomal protein L7 OS=Mus musculus OX=10090 GN=Rpl7 PE=1 SV=2	Rpl7	37.1234
Q9Z2N8	Actin-like protein 6A OS=Mus musculus OX=10090 GN=Actl6a PE=1 SV=2	Actl6a	33.6659	1
Q3TV65	MPN domain-containing protein OS=Mus musculus OX=10090 GN=Mpnd PE=2 SV=2	Mpnd	25.1845
Q8R2N0	Thyroid transcription factor 1-associated protein 26 OS=Mus musculus OX=10090 GN=Ccdc59 PE=2 SV=2	Ccdc59	24.6087
O35658	Complement component 1 Q subcomponent-binding protein, mitochondrial OS=Mus musculus OX=10090 GN=C1qbp PE=1 SV=1	C1qbp	23.5505
Q63850	Nuclear pore glycoprotein p62 OS=Mus musculus OX=10090 GN=Nup62 PE=1 SV=2	Nup62	23.4695
Q921K9	B-cell CLL/lymphoma 7 protein family member B OS=Mus musculus OX=10090 GN=Bcl7b PE=1 SV=1	Bcl7b	21.7557
A2AUY4	Bromodomain adjacent to zinc finger domain protein 2B OS=Mus musculus OX=10090 GN=Baz2b PE=1 SV=1	Baz2b	20.5471
Q0VG62	Ribosomal biogenesis factor OS=Mus musculus OX=10090 GN=Rbis PE=1 SV=2	Rbis	20.4455
Q99JR8	SWI/SNF-related matrix-associated actin-dependent regulator of chromatin subfamily D member 2 OS=Mus musculus OX=10090 GN=Smarcd2 PE=1 SV=2	Smarcd2	19.5192
Q6PGH1	Protein BUD31 homolog OS=Mus musculus OX=10090 GN=Bud31 PE=1 SV=2	Bud31	16.9506	1
P97461	40S ribosomal protein S5 OS=Mus musculus OX=10090 GN=Rps5 PE=1 SV=3	Rps5	14.8694
P14869	60S acidic ribosomal protein P0 OS=Mus musculus OX=10090 GN=Rplp0 PE=1 SV=3	Rplp0	14.1319
Q9CQF8	Ribosomal protein 63, mitochondrial OS=Mus musculus OX=10090 GN=Mrpl57 PE=1 SV=1	Mrpl57	13.4256	1
P14206	40S ribosomal protein SA OS=Mus musculus OX=10090 GN=Rpsa PE=1 SV=4	Rpsa	12.3274
Q8VEM8	Phosphate carrier protein, mitochondrial OS=Mus musculus OX=10090 GN=Slc25a3 PE=1 SV=1	Slc25a3	11.7048
O55142	60S ribosomal protein L35a OS=Mus musculus OX=10090 GN=Rpl35a PE=1 SV=2	Rpl35a	11.4895
Q80Z64	Homeobox protein NANOG OS=Mus musculus OX=10090 GN=Nanog PE=1 SV=1	Nanog	7.19118	1
P26350	Prothymosin alpha OS=Mus musculus OX=10090 GN=Ptma PE=1 SV=2	Ptma	6.9201	1
Q8BHY2	Nucleolar complex protein 4 homolog OS=Mus musculus OX=10090 GN=Noc4l PE=2 SV=1	Noc4l	6.34042
O70133	ATP-dependent RNA helicase A OS=Mus musculus OX=10090 GN=Dhx9 PE=1 SV=2	Dhx9	5.54463

### Sheet: F - Side-by-side unique&shared
Accession of interactor candidate specific for basic analysis (Amanda 2.0 iso1 pepmap)	Gene name	Known association with Smarca5	Accession of interactor candidate common for both analyses	Gene name	Known association with Smarca5	Accession of interactor candidate specific for novel analysis (CHIMERYS iso4 uPAC)	Protein names	Gene name	Known association with Smarca5
A0A1Y7VKY1	Rps18-ps5	-	Q9DCT6	Bap18	+ from STRING	Q9CQR2	40S ribosomal protein S21	Rps21	-
O89086	Rbm3	-	E9PWW9	Rsf1	RSF-5 ISWI chromatin-remodeling complex (also called the RSF complex)	O54941	SWI/SNF-related matrix-associated actin-dependent regulator of chromatin subfamily E member 1	Smarce1	STRING high confidence (0.7)
Q99N87	Mrps	-	A2A654	Bptf	NURF-5 ISWI chromatin-remodeling complex	Q61103	Zinc finger protein ubi-d4	Dpf2	-
P62908	Rps3	-	Q91ZW3	Smarca5	BAIT	Q9Z207	Protein diaphanous homolog 3	Diaph3	-
P48024	Eif1	-	Q91YE5	Baz2a	NoRC-5 ISWI chromatin-remodeling complex	P63276	40S ribosomal protein S17	Rps17	-
Q6ZWN5	Rps9	-	E9Q2Z1	Cecr2	CERF-5 ISWI chromatin-remodeling complex	A2BH40	AT-rich interactive domain-containing protein 1A	Arid1a	STRING medium confidence (0.4) max 200 interactors in first shell
P62702	Rps4	-	Q99LT0	Dpy30	-	Q99L28	Probable ribosome biogenesis protein RLP24	Rsl24d1	-
O09167	Rpl2	-	O88379	Baz1a	ACF-5 ISWI chromatin-remodeling complex (also called the ACF/WCRF complex) CHRAC ISWI chromatin-remodeling complex	Q68FE8	Zinc finger protein 280D	Znf280d	-
			Q80Y32	Hmgxb4	-	Q6ZWY3	40S ribosomal protein S27-like	Rps27l	-
			P97496	Smarcc1	STRING medium confidence (0.4)	Q9D6T0	Nitric oxide synthase-interacting protein	Nosip	-
			O70333	Cript	-	Q62280	Protein SSXT	Ss18	-
			P14131	Rps16	-	P14148	60S ribosomal protein L7	Rpl7	-
			P62858	Rps28	-	Q9Z2N8	Actin-like protein 6A	Actl6a	STRING medium confidence (0.4) max 200 interactors in first shell
			Q60972	Rbbp4	Interacts with the NuRD complex components HDAC2, RBBP4 and CHD4	Q3TV65	MPN domain-containing protein	Mpnd	-
			Q9CZX8	Rps19	-	Q8R2N0	Thyroid transcription factor 1-associated protein 26	Ccdc59	-
			P63323	Rps12	-	O35658	Complement component 1 Q subcomponent-binding protein, mitochondrial	C1qbp	-
			Q61466	Smarcd1	STRING high confidence (0.7) - no more than 50 interactors	Q63850	Nuclear pore glycoprotein p62	Nup62	-
			Q9Z0H3	Smarcb1	STRING high confidence (0.7) - no more than 200 interactors	Q921K9	B-cell CLL/lymphoma 7 protein family member B	Bcl7b	-
			Q9Z277	Baz1b	WICH-5 ISWI chromatin-remodeling complex (also called the WICH complex) B-WICH complex	A2AUY4	Bromodomain adjacent to zinc finger domain protein 2B	Baz2b	BRF-5 ISWI chromatin-remodeling complex
						Q0VG62	Ribosomal biogenesis factor	Rbis	-
						Q99JR8	SWI/SNF-related matrix-associated actin-dependent regulator of chromatin subfamily D member 2	Smarcd2	-
						Q6PGH1	Protein BUD31 homolog	Bud31	STRING medium confidence (0.4) max 200 interactors in first shell
						P97461	40S ribosomal protein S5	Rps5	-
						P14869	60S acidic ribosomal protein P0	Rplp0	-
						Q9CQF8	Ribosomal protein 63, mitochondrial	Mrpl57	-
						P14206	40S ribosomal protein SA	Rpsa	-
						Q8VEM8	Phosphate carrier protein, mitochondrial	Slc25a3	-
						O55142	60S ribosomal protein L35a	Rpl35a	-
						Q80Z64	Homeobox protein NANOG	Nanog	STRING high confidence (0.7) max 200 interactors in first shell
						P26350	Prothymosin alpha	Ptma	-
						Q8BHY2	Nucleolar complex protein 4 homolog	Noc4l	-
						O70133	ATP-dependent RNA helicase A	Dhx9	-
