## Supplemental Table 1 - LC methods for "Wide Window Acquisition and AI-based data analysis to reach deep proteome coverage for a wide sample range, including single cell proteomic inputs"

### Sheet: SupplTable2
Table 1, overview MS methods for column benchmarking	Supplemental Table 2, LC gradients used
unique ID as found in filenames	column length [cm]	injection	sample loading			gradient							washing					equilibration
			mode	max pressure [bar]	max flow [nL/min]	time [min]	% Buffer B	time [min]	% Buffer B	time [min]	% Buffer B	flowrate [nl/min]	time [min]	% Buffer B	time [min]	% Buffer B	flowrate [nl/min]	mode	equilibration factor	% Buffer B	pressure [bar]	flow [nl/min]
120_1 -7	110, 50 and 5.5	direct	fast	350	400	0	1	90	22.5	120	40	300	125	95	135	95	300	normal	2	1	-	300
60_1-7	110, 50 and 5.5	direct	fast	350	400	0	1	45	22.5	60	40	300	65	95	75	95	300	normal	2	1	-	300
45	5.5	direct	fast	350	400	0	1	33.75	22.5	45	40	300	50	95	60	95	300	normal	2	1	-	300
30_1-9	110, 50 and 5.5	direct	fast	350	400	0	1	22.5	22.5	30	40	300	35	95	45	95	300	normal	2	1	-	300
15_1-3	50 and 5.5	direct	fast	350	400	0	1	11.25	22.5	15	40	300	18.5	95	25	95	300	normal	2	1	-	300
	5.5	direct				0	1	7.5	22.5	10	40	750	11.8	95	14	95	1400						ab hier fast loading& equilibration
	5.5	direct				0	1	3.75	22.5	5	40	1000	6.7	95	8.5	95	1500-1800
