## Supplemental Table 2 - MS methods for "Wide Window Acquisition and AI-based data analysis to reach deep proteome coverage for a wide sample range, including single cell proteomic inputs"

### Sheet: SupplTable1
Table 1, overview MS methods for column benchmarking
							MS1				MS2				ms method duration
unique ID as found in filenames	input [ng]	LC gradient [min]	injection strategy	FAIMS	iso width [m/z]	cycle	MS1 res	injection time	target	dyn ex [sec]	MS2 res	collison E	injection time	target	min
120_1	400 ng	120	direct	-45,-55,-65,-75V	4	0.75 sec	60000	AUTO	100% (1e6)	40, shared	15000	fixed 30%	AUTO	standard	150
120_3	200 ng		direct	-45,-55,-65,-75V	4	0.75 sec	60000	AUTO	100% (1e6)	40, shared	15000	fixed 30%	AUTO	standard	150
120_5	100 ng		direct	-45,-55,-65,-75V	4	0.75 sec	60000	AUTO	100% (1e6)	40, shared	15000	fixed 30%	AUTO	standard	150
120_6	50 ng		direct	-45,-55,-65,-75V	4	0.75 sec	60000	AUTO	100% (1e6)	40, shared	15000	fixed 30%	AUTO	standard	150
120_7	10 ng		direct	-45,-55,-65,-75V	4	0.75 sec	60000	AUTO	100% (1e6)	40, shared	15000	fixed 30%	AUTO	standard	150
60_1	400 ng	60	direct	-45,-55,-65V	4	1sec	60000	AUTO	100% (1e6)	30, shared	15000	fixed 30%	AUTO	standard	70
60_3	200 ng		direct	-45,-55,-65V	4	1sec	60000	AUTO	100% (1e6)	30, shared	15000	fixed 30%	AUTO	standard	70
60_7	100 ng		direct	-45,-55,-65V	4	1 sec	60000	AUTO	100% (1e6)	30, shared	15000	fixed 30%	AUTO	standard	70
60_8	50 ng		direct	-45,-55,-65V	4	1 sec	60000	AUTO	100% (1e6)	30, shared	15000	fixed 30%	AUTO	standard	70
60_9	10 ng		direct	-45,-55,-65V	4	1 sec	60000	AUTO	100% (1e6)	30, shared	15000	fixed 30%	AUTO	standard	70
30_1	400 ng	30	direct	-50V	4	3 sec	60000	AUTO	100% (1e6)	20, shared	15000	fixed 30%	AUTO	standard	40
30_4	200 ng		direct	-50V	4	3 sec	60000	AUTO	100% (1e6)	20, shared	15000	fixed 30%	AUTO	standard	40
30_7	100 ng		direct	-50V	4	3 sec	60000	AUTO	100% (1e6)	20, shared	15000	fixed 30%	AUTO	standard	40
30_8	50 ng		direct	-50V	4	3 sec	60000	AUTO	100% (1e6)	20, shared	15000	fixed 30%	AUTO	standard	40
30_9	10 ng		direct	-50V	4	3sec	60000	AUTO	100% (1e6)	20, shared	15000	fixed 30%	AUTO	standard	40
